# Continuous *cis*-regulatory changes in an advantageous gene are linked with adaptive radiation in cichlid fishes

**DOI:** 10.1101/2020.11.28.391342

**Authors:** Langyu Gu, Chenzheng Li, Xiaobing Mao, Zongfang Wei, Youkui Huang, Ximin He, Wenjun Zhou, Li Li, Deshou Wang

## Abstract

Deciphering why some lineages produce spectacular radiations while others do not provides important insights into biodiversity, but the molecular basis underlying this process remains largely unknown. Here, we identified a lineage-restricted gene, which we named *lg*. Combined omics analyses showed that *lg* is under positive selection in the most species-rich lineage of cichlid fishes, the modern haplochromine (MH) lineage, indicating its evolutionary advantage. Using transgenic zebrafish, we functionally showed that a cichlid fish-specific upstream insertion of *lg* can drive new and strong eGFP expression in tissues noted for adaptation in the MH lineage, but not in other lineages. Furthermore, the deletion of three MH-specific SNPs within this region can reconstitute weak and limited expression patterns similar to those in non-MH lineages. We thus demonstrated that a series of *cis*-regulatory changes in an advantageous gene are linked with a gain of expression that is related to an astonishingly adaptive radiative lineage.
