## Supplementary Table S1 for "Continuous *cis*-regulatory changes in an advantageous gene are linked with adaptive radiation in cichlid fishes"

### Sheet: Sheet1
Table S1 lg appearance in species with available genomes in Ensembl
group	species	lg number
Primates	Angola colobus	0
	Black snub-nosed monkey	0
	Bolivian squirrel monkey	0
	Bonobo	0
	Bushbaby	0
	Capuchin	0
	Chimpanzee	0
	Coquerel's sifaka	0
	Crab-eating macaque	0
	Drill	0
	Gelada	0
	Gibbon	0
	Golden snub-nosed monkey	0
	Gorilla	0
	Greater bamboo lemur	0
	Human	0
	Ma's night monkey	0
	Macaque	0
	Marmoset	0
	Mouse Lemur	0
	Olive baboon	0
	Orangutan	0
	Pig-tailed macaque	0
	Sooty mangabey	0
	Tarsier	0
	Ugandan red Colobsu	0
	Vervet-AGM	0
Rodents	Algerian mouse	0
	Alpine marmot	0
	American beaver	0
	Arctic ground squirrel	0
	Brazilian guinea pig	0
	Chinese hamster CHOK1GS	0
	Chinese hamster CriGri	0
	Chinese hamster PICR	0
	Damara mole rat	0
	Daurian ground squirrel	0
	Degu	0
	Golden Hamster	0
	Guinea Pig	0
	Kangaroo rat	0
	Lesser Egyptian jerboa	0
	Long-tailed chinchilla	0
	Mongolian gerbil	0
	Mouse	0
	Naked mole-rat female	0
	Naked mole-rat male	0
	Northern American deer mouse	0
	Pika	0
	Prairie vole	0
	Rabbit	0
	Rat	0
	Ryukyu mouse	0
	Shrew mouse	0
	Squirrel	0
	Steppe mouse	0
	Tree Shrew	0
	Upper Galilee mountains blind mole rat	0
Laurasiatheria	Alpaca	0
	American bison	0
	American black bear	0
	American mink	0
	Arabian camel	0
	Asiatic black bear	0
	Beluga whale	0
	Canada lynx	0
	Cat	0
	Chacoan peccary	0
	Cow	0
	Dingo	0
	Dog	0
	Dolphin	0
	Domestic yak	0
	Donkey	0
	Ferret	0
	Goat	0
	Greater horseshoe bat	0
	Hedgehog	0
	Horse	0
	Hybrid-Bos Indicus	0
	Hybrid-Bos Taurus	0
	Leopard	0
	Lion	0
	Megabat	0
	Microbat	0
	Panda	0
	Pig	0
	Polar bear	0
	Red fox	0
	Sheep	0
	Shrew	0
	Siberian musk deer	0
	Sperm whale	0
	Tiger	0
	Wild yak	0
Afrotheria	Elephant	0
	Hyrax	0
	Lesser hedgehog tenrec	0
Xenarthra	Armadillo	0
	Sloth	0
Other mammals	Common wombat	0
	Koala	0
	Opossum	0
	Platypus	0
	Tasmanian devil	0
	Wallaby	0
Birds and Reptiles	Abingdon island giant tortoise	0
	Agassiz's desert tortoise	0
	African ostrich	0
	Argentine black and white tegu	0
	Anole lizard	0
	Australian saltwater crocodile	0
	Bengalese finch	0
	Blue tit	0
	Blue-crowned manakin	0
	Blue-ringed sea krait	0
	Budgerigar	0
	Burrowing owl	0
	Central bearded dragon	0
	Chicken	0
	Chilean tinamou	0
	Chinese softshell turtle	0
	Common canary	0
	common snapping turtle	0
	common wall lizard	0
	Dark-eyed junco	0
	Duck	0
	Eastern brown snake	0
	Emu	0
	Eurasian sparrowhawk	0
	Flycatcher	0
	Golden pheasant	0
	Golden-collared manakin	0
	Goodes thornscrub tortoise	0
	Gouldian finch	0
	Great Tit	0
	Great spotted kiwi	0
	Helmeted guineafowl	0
	Indian peafowl	0
	Japanese quail	0
	Kakapo	0
	Komodo dragon	0
	Little spotted kiwi	0
	Mainland tiger snake	0
	Mallard	0
	Medium ground-finch	0
	Okarito brown kiwi	0
	Painted turtle	0
Birds and Reptiles	Pink-footed goose	0
	Ring-necked pheasant	0
	Ruff	0
	Rufous-capped babbler	0
	Silver-eye	0
	Small tree finch	0
	Spoon-billed sandpiper	0
	Swan goose	0
	Three-toed box turtle	0
	Tuatara	0
	Turkey	0
	West African mud turtle	0
	White-throated sparrow	0
	Yellow-billed parrot	0
	Zebra Finch	0
Amphibians	Tropical clawed frog	0
Fish	Amazon molly	1
	Asian bonytongue	1
	Atlantic herring	1
	Atlantic salmon	2
	Ballan wrasse	1
	Barramundi perch	1
	Bicolor damselfish	1
	Blind barbel	1
	Blue tilapia	1
	Blunt-snouted clingfish	1
	Brown trout	0
	Burton's mouthbrooder	1
	Channel bull blenny	1
	Channel catfish	1
	Chinese medaka	1
	Chinook salmon	1
	Climbing perch	1
	Clown anemonefish	1
	Cod	1
	Common carp	1
	Common carp german mirror	1
	Common carp hebao red	1
	Common carp huanghe	1
	Denticle herring	0
	Eastern happy	1
	Electric eel	0
	European seabass	1
	Fugu	1
	Gilthead seabream	1
	Golden-line barbel	1
	Goldfish	0
	Greater amberjack	1
	Guppy	1
	Horned golden-line barbel	1
	Huchen	1
	Indian glassy fish	1
	Indian medaka	1
	Japanese medaka HNI	1
	Japanese medaka HSOK	1
	Japanese medaka HdrR	1
	Javanese ricefish	1
	Jewelled blenny	1
	Large yellow croaker	1
	Live sharksucker	1
	Lyretail cichlid	1
	Makobe Island cichlid	1
	Mangrove rivulus	1
	Mexican tetra	1
	Midas cichlid	1
	Monterrey platyfish	1
	Mummichog	1
	Nile tilapia	1
	Northern pike	0
	Ocean sunfish	1
	Orange clownfish	1
	Orbiculate cardinalfish	1
	Pachon cavefish	1
	Paramormyrops kingsleyae	0
	Periophthalmus magnuspinnatus	1
	Pinecone soldierfish	1
	Platyfish	1
	Rainbow trout	1
	Red-bellied piranha	1
	Reedfish	0
	Round goby	0
	Sailfin molly	1
	Sheepshead minnow	1
	Shortfin molly	1
	Siamese fighting fish	1
	Spiny chromis	1
	Spotted gar	1
	Stickleback	1
	Swamp eel	1
	Tetraodon	1
	Tiger tail seahorse	1
	Tongue sole	1
	Turbot	0
	Western mosquitofish	0
	Yellowtail amberjack	1
	Zebra mbuna	1
	Zebrafish	1
	Zig-zag eel	0
Other vertebrates	Coelacanth	0
	Elephant shark	0
	Hagfish	0
	Lamprey	0
Other chordates	C. intestinalis	0
	C. savignyi	0
Other eukaryotes	Caenorhabditis elegans	0
	Drosophila melanogaster	0
	Saccharomyces cerevisiae	0
