## Supplementary Table S2 for "Continuous *cis*-regulatory changes in an advantageous gene are linked with adaptive radiation in cichlid fishes"

### Sheet: Sheet1
Table S3 Top differentially expressed (DE) transcripts between MUT and WT zebrafish
tissue	adult_brain	logFC	gene name
2dpf_embryos	ENSDART00000156366.2	-10.7144	unknown
	ENSDART00000182209.1	-9.90421	Calsyntenin 3
	ENSDART00000191446.1	-9.90061	Calsyntenin 3
	ENSDART00000191868.1	-9.80138	Calsyntenin 3
	ENSDART00000190825.1	-9.54819	Calsyntenin 3
	ENSDART00000192555.1	-9.38215	gtf2a2
	ENSDART00000187092.1	-7.92175	dnajc9
	ENSDART00000180364.1	-7.16898	csdc2a
	ENSDART00000007487.9	-6.67808	apip
	ENSDART00000121506.4	-5.44319	hpxa
	ENSDART00000184087.1	3.36013	qdprb1
	ENSDART00000152892.3	3.40019	slc16a8
	ENSDART00000078325.6	3.41291	slc16a8
	ENSDART00000144084.2	3.57406	epdl2
	ENSDART00000162329.2	3.91295	NLR family CARD domain-containing protein 3-like
	ENSDART00000114964.4	3.97093	unknown
	ENSDART00000181202.1	4.38445	pdap1a
	ENSDART00000081652.6	5.2218	rfesd
	ENSDART00000170923.2	5.46688	slc16a6
	ENSDART00000171190.2	5.87057	slc16a6
4dpf_larvae	ENSDART00000187092.1	-5.03633	dnajc9
	ENSDART00000191868.1	-4.83013	clstn3
	ENSDART00000182209.1	-4.67179	clstn3
	ENSDART00000191446.1	-4.6509	clstn3
	ENSDART00000190825.1	-4.63186	clstn3
	ENSDART00000185435.1	-4.51384	unknown
	ENSDART00000058945.5	-4.46822	trypsin like
	ENSDART00000189719.1	-4.41351	unknown
	ENSDART00000184568.1	-4.28461	anxa2b
	ENSDART00000007487.9	-4.2653	apip
	ENSDART00000148719.3	3.53739	scpp9
	ENSDART00000129813.2	3.55226	scpp9
	ENSDART00000180306.1	3.80306	NACHT, LRR and PYD domains-containing protein 3-like
	ENSDART00000180834.1	3.87183	NACHT, LRR and PYD domains-containing protein 3-like
	ENSDART00000187608.1	3.90043	NACHT, LRR and PYD domains-containing protein 3-like
	ENSDART00000047772.6	4.53104	malb
	ENSDART00000154999.2	4.56723	NACHT, LRR and PYD domains-containing protein 3-like
	ENSDART00000171190.2	4.65277	slc16a6
	ENSDART00000061751.6	4.72126	zp3a.2
	ENSDART00000183953.1	5.17931	rnf130
