## Supplementary Table S3 for "Continuous *cis*-regulatory changes in an advantageous gene are linked with adaptive radiation in cichlid fishes"

### Sheet: Sheet1
Table S7 The numbers of LPS immune response signals comparisons between WT and MUT zebrafish
signal number (WT)				signal number (MUT)
PBS		LPS		PBS		LPS
89		184		63		132
81		126		117		168
77		111		58		179
57		121		33		159
81		82		53		152
77		174		41		132
77		167		38		108
64		202		101		143
56		160		29		104
59		127		85		150
				74		181
				92		154
				33		188
				40		143
				107		115
				53		168
				60		223
				70		162
Shapiro-Wilk normality test				Shapiro-Wilk normality test
mean=71.8		mean=145.4		mean=63.72		mean=153.39
SD=11.74		SD=37.57		SD=27.23		SD=29.82
W=0.88597		W=0.96247		W=0.93197		W=0.97374
p=0.1527		p=0.8136		p=0.2103		p=0.8643
normality?		normality?		normality?		normality?
yes		yes		yes		yes
WT PBS vs. WT LPS				MUT PBS vs. MUT LPS
F test				F test
F=10.249				F=1.1985
p=0.0028				p=0.7132
significance?				signifance?
yes				no
equal variance?				equal variance?
no				yes
t'test				ttest
t = -5.913				t = -9.4206
p-value = 0.0001115				p-value = 5.258e-11
significance?				significance?
yes				yes
WT LPS vs. MUT LPS				WT PBS vs. MUT PBS
F test				F test
F = 0.62975				F = 5.3853
p-value = 0.3935				p-value = 0.01423
significance?				significance?
no				yes
equal variance?				equal variance?
yes				no
ttest				t'test
t = -0.61927				t = 1.0894
p-value = 0.5411				p-value = 0.2864
significance?				significance?
no				no
