## Supplementary Table S4 for "Continuous *cis*-regulatory changes in an advantageous gene are linked with adaptive radiation in cichlid fishes"

### Sheet: Sheet1
Table S4 Positive selection detection of lg in cichlid fishes within codeml in PAML
foreground	statistics	model A	model B	p/2	sites under positive selection
MH lineage	p0=0.70,p1=0.28,p2a=0.02,p2b=0,w0=0.08,w1=1,w2=27.38	-1802.17	-1805.85	<0.01	38A, 180G
MH, modern haplochromine
