## Supplementary Table S5 for "Continuous *cis*-regulatory changes in an advantageous gene are linked with adaptive radiation in cichlid fishes"

### Sheet: Sheet1
Table S2 RNAseq analyses of lg in different fishes with available data
species	tissue	SRA ID	lg_TPM
Oreochromis niloticus	skin	SRR391682	0.53
	heart	SRR391681	1.73
	eye	SRR391683	12.18
	blood	SRR391685	0
	liver	SRR391688	0
	testis	SRR391690	0.8
	brain	SRR391697	53.91
	skeletal muscle	SRR391702	0.33
	spleen	SRR1685937	0
	gill	SRR1685920	0
	ovary	SRR391687	0
Danio rerio	brain	SRR1524238	77
	gill	SRR1524239	0
	heart	SRR1524240	20.86
	muscle	SRR1524241	1.62
	liver	SRR1524242	0.85
	spleen	SRR1647682	2.69
	blood	SRR3381834	0.08
	ovary	SRR1524248	0
	skin	ERR4029236	0.56
	eye	ERR4029230	18.36
	heart_56hpf	SRR3290612	0.63
	testis	SRR1524249	3.6
Pundamilia nyererei	ovary	SRR445780	0.78
	testis	SRR445782	1.29
	skin	SRR445784	4.59
	heart	SRR445786	0.36
	brain	SRR445789	26.35
	forebrain	this study	26.95
	midbrain	this study	31.48
	hindbrain	this study	16.54
	spinal_cord	this study	9.12
	gill	SRR445790	1.29
	eye	SRR445791	12.98
Neolamprologus brichardi	testis	SRR385866	0
	blood	SRR385867	0
	heart	SRR385870	0
	brain	SRR385871	488.77
	eye	SRR385872	6.85
	skin	SRR385875	0
Oryzias latipes	brain	SRR1524271	33.82
	gill	SRR1524272	0.87
	heart	SRR1524273	5.34
	muscle	SRR1524274	1.54
	liver	SRR1524275	0
	ovary	SRR1524280	0.12
	skin	ERR4029228	0.91
	eye	ERR4029222	2.39
	testis	SRR1524281	1.7
Astatotilapia burtoni	heart	SRR387450	1.42
	liver	SRR387451	0.23
	eye	SRR387454	18.87
	testis	SRR387460	0
	brain	SRR387468	43.45
	muscle	SRR495188	0
	skin	SRR495189	12.19
	blood	SRR527862	0
	ovary	SRR527863	1.91
Maylandia zebra	skin	SRR385832	2
	liver	SRR385834	0
	testis	SRR385840	0.26
	ovary	SRR385845	0
	brain	SRR385846	25.09
	eye	SRR385849	5.81
	heart	SRR385850	1.1
Lepisosteus oculatus	liver	SRR1287992	0
	eye	SRR1288144	7.22
	testis	SRR1288131	0
	heart	SRR1288148	16.73
	skin	SRR1288186	0
	brain	SRR1524250	8.29
	gills	SRR1524251	0
	muscle	SRR1524253	0
	liver	SRR1524254	0
	ovary	SRR1524259	0
	testis	SRR1524260	0
Gadus morhua	ovary	SRR2045415	0
	brain	SRR2045416	6.39
	gills	SRR2045417	0.59
	muscle	SRR2045419	0
	liver	SRR2045420	7.83
	heart	SRR2045418	0.73
	spleen	ERR3170022	0
	testis	SRR2045424	0
Takifugu rubripes	skin	SRR6981453	0
	heart	SRR6981455	0
	ovary	SRR5059347	0.15
	gill	SRR6981457	0
	eye	SRR6981459	0
	brain	SRR6981460	4.9
	blood	SRR6981461	0
	muscle	SRR6981462	0
	spleen	SRR6925526	0
	testis	SRR1009170	0
	liver	SRR6981463	0
Salmo salar	heart	SRR2054794	0
	spleen	SRR2054792	0
	brain	SRR2054789	30.38
	muscle	SRR2054784	0
	gill	SRR2054776	0
	liver	SRR2054781	0
	skin	SRR2054771	0
	eye	SRR1422857	2.98
	ovary	SRR7139968	0
	blood	SRR11570046	0
