## Supplementary Table S6 for "Continuous *cis*-regulatory changes in an advantageous gene are linked with adaptive radiation in cichlid fishes"

### Sheet: Sheet1
Table S5 eGFP fluroscence strength comparisons among different transgenic lines
dataset			Shapiro-Wilk normality test			F test		t'test
Pn_brain	On_brain		Pn_brain	On_brain		F = 0.019775		t = 22.853
88.25	22.24		Mean=85.04	Mean=21.79		p<0.01		p=2.044e-06
84.4	22.38		SD=6.71	SD=0.94		significance?		significance?
81.62	20.24		W=0.98354	W=0.95074		**		**
94.34	21.8		p=0.97	p=0.75		equal variance?
87.16	21.21		normality?	normality?		no
74.46	22.87		yes	yes
Pn_brain	Pn_noSNPs_brain		Pn_brain	Pn_noSNPs_brain		F = 0.68865		t = 10.551
88.25	46.16		Mean=85.04	Mean=47.46		p=0.69		p=9.701e-07
84.4	51.74		SD=6.71	SD=5.57		significance?		significance?
81.62	40.65		W=0.98354	W=0.82986		no		**
94.34	52.18		p=0.97	p=0.11		equal variance?
87.16	41.27		normality?	normality?		yes
74.46	52.77		yes	yes
On_brain	Pn_noSNPs_brain		On_brain	Pn_noSNPs_brain		F = 34.824		t = -11.129
22.24	46.16		Mean=21.79	Mean=47.46		p<0.01		p=7.206e-05
22.38	51.74		SD=0.94	SD=5.57		significance?		significance?
20.24	40.65		W=0.82986	W=0.82986		**		**
21.8	52.18		p=0.11	p=0.11		equal variance?
21.21	41.27		normality?	normality?		no
22.87	52.77		yes	yes
Pn_pharyngeal arches	On_pharyngeal arches		Pn_pharyngeal arches	On_pharyngeal arches		F = 1.0112		t = 31.597
201.76	58.41		Mean=202.35	Mean=46		p=0.99		p=2.37e-11
213.45	35.37		SD=8.55	SD=8.59		significance?		significance?
199.87	50.02		W=0.95279	W=0.95105		no		**
210.63	44.6		p=0.76	p=0.75		equal variance?
198.3	37.7		normality?	normality?		yes
190.08	49.91		yes	yes
Pn_pharyngeal arches	Pn_noSNPs_pharyngeal arches		Pn_pharyngeal arches	Pn_noSNPs_pharyngeal arches		F = 0.31465		t = 37.869
201.76	59.59		Mean=202.35	Mean=50.85		p=0.23		p=3.93e-12
213.45	48.24		SD=8.55	SD=4.79		significance?		significance?
199.87	45.32		W=0.95279	W=0.88539		no		**
210.63	49.83		p=0.76	p=0.29		equal variance?
198.3	51		normality?	normality?		yes
190.08	51.12		yes	yes
On_pharyngeal arches	Pn_noSNPs_pharyngeal arches		On_pharyngeal arches	Pn_noSNPs_pharyngeal arches		F = 0.31117		t = -1.2068
58.41	59.59		Mean=46	Mean=50.85		p=0.23		p=0.2553
35.37	48.24		SD=8.59	SD=4.79		significance?		significance?
50.02	45.32		W=0.95105	W=0.88539		no		no
44.6	49.83		p=0.75	p=0.29		equal variance?
37.7	51		normality?	normality?		yes
49.91	51.12		yes	yes
