## Supplementary Table S7 for "Continuous *cis*-regulatory changes in an advantageous gene are linked with adaptive radiation in cichlid fishes"

### Sheet: Sheet1
Table S6 PCR primers and annealing temperatures
primer name	5'-3'	Tm °C
lg_cichlids_phylogeny_F1	TACACAGTTTTTTTCCCCATCT	touch down 60-50
lg_cichlids_phylogeny_R1	TGTGTCTCCTAATGTCAATGTCTC
lg_cichlids_phylogeny_F2	GAACCAGGAACAAACGCATTCAGGAGC	touch down 60-50
lg_cichlids_phylogeny_R2	GCACCAGCAGAGCCAAGAGTGGAGTT
lg_zebrafish_insitu_F	GACCAACAGCCAGCACACCAC	50
lg_zebrafish_insitu_R	CTCTTTCCCTTCCAACCAGCAG
lg_cichlids_insitu_F	GCGAGGAGACGGTTAGAGATT	50
lg_cichlids_insitu_R	GAGATGAGGGACTGTTTGATGG
lg_zebrafish_KO_detection_F	TTCCTTACTACACTGGGACTGCC	50
lg_zebrafish_KO_detection_R	GTGGTCTCTTTTTCTTTATGGGTCT
M13F	TGTAAAACGACGGCCAGT	50
M13R	CAGGAAACAGCTATGACC
guideRNA_F	TAATACGACTCACTATAGGCCTCCCCACCATCAGGGAGTTTTAGAGCTAGAAATAGC	50
guideRNA_R	AGCACCGACTCGGTGCCAC
promoter_transgene_detection_F	CTTTGTAAACTAGGAAGTAAGATTGC	55
promoter_transgene_detection_R	GTCTTGTAGTTGCCGTCGTC
Pn_noSNPs_promoter_FA	TCCCCCGGGCTGGTGGGCTCTGAGTCTTTG	50
Pn_noSNPs_promoter_FB	TCTGATCAGATGGGGTTTGCTC
Pn_noSNPs_promoter_FC	GAGCAAACCCCATCTGATCAG
Pn_noSNPs_promoter_FD	CGGGATCCGGGCAGCGTCAGTCTCCTC
promoter_SmaI_F	TCCCCCGGGACTGGTGGGCTCTGAGT	touch down 60-50
promoter_BamHI_R	CGGGATCCGGGCAGCGTCAGTCTCCTCT
eGFP_BamHI_F	CGGGATCCATGGTGAGCAAGGGCGAGGA	50
eGFP_StuI_R	GAAGGCCTTTACTTGTACAGCTCGTCCA
BamHI_HAtag_pCS2_F	CGGGATCCATGTACCCATACGACGTCCCAGACTACGCTATGCGTCCCAGGT	touch down 60-50
XbaI_HAtag_pCS2_R	GCTCTAGATTACTTTTCGGCGATGGCTGGCAGCATGC
